# Retracing Schwann cell developmental transitions in embryonic dissociated DRG/Schwann cell cocultures in mice

**DOI:** 10.1101/2020.07.31.231258

**Authors:** Venkat Krishnan Sundaram, Tatiana El Jalkh, Rasha Barakat, Camille Julie Isabelle Fernandez, Charbel Massaad, Julien Grenier

**Affiliations:** Université de Paris, INSERM UMRS 1124, Faculty of Basic and Biomedical Sciences, Paris, France; Université de Paris, INSERM UMRS 1016, Institut Cochin, Paris, France; Lebanese University, EC2M, Faculty of Sciences II, Fanar, Lebanon

**Keywords:** Schwann cell development, Dissociated DRG/SC cocultures, Schwann Cell Precursors, immature Schwann Cells, myelinating Schwann cells

## Abstract

Embryonic Dissociated Dorsal Root Ganglia cultures are often used to investigate the role of novel molecular pathways or drugs in Schwann cell development and myelination. These cultures largely recapitulate the order of cellular and molecular events that occur in Schwann cells of embryonic nerves. However, the timing of Schwann cell developmental transitions, notably the transition from Schwann Cell Precursors to immature Schwann cells and then to myelinating Schwann cells, has not been estimated so far in this culture system. In this study, we determined the expression profiles of Schwann cell developmental genes during the first week of culture and then compared our data to the expression profiles of these genes in developing spinal nerves. This helped in identifying that Schwann Cell Precursors transition into immature Schwann Cells between the 5^th^ and 7^th^ day *in vitro*. Furthermore, we also investigated the transition of immature cells into pro-myelinating and myelinating Schwann cells upon the induction of myelination *in vitro*. Our results suggest that Schwann cell differentiation beyond the immature stage can be observed as early as 4 days post the induction of myelination in cocultures. Finally, we compared the myelinating potential of coculture-derived Schwann cell monocultures to cultures established from neonatal sciatic nerves and found that both these cultures system exhibit similar myelinating phenotypes. In effect, our results allow for a better understanding and interpretation of coculture experiments especially in studies that aim to elucidate the role of a novel actor in Schwann Cell development and myelination.
