## Supplementary Table S1 for "Retracing Schwann cell developmental transitions in embryonic dissociated DRG/Schwann cell cocultures in mice"

### Sheet: CV analysis
	Cq Values	Sample	ACTB	HSP60	GAPDH	SDHA	TBP	MRPL10	RPS26	PGK1	RPL13A	PPIA
		DIV1_1	15.82	20.8933	19.1467	22.7033	24.1367	23.9633	19.11	21.21	18.95	17.83
		DIV1_2	15.0867	19.9867	18.8833	21.685	23.6267	23.31	18.5067	20.4567	18.1067	16.98
		DIV1_3	15.5767	20.5167	19.09	22.125	23.8567	23.67	18.82	20.8133	18.2733	17.535
		DIV1_4	16.3767	21.4733	19.8967	22.8733	24.62	24.5167	19.57	21.98	19.1367	17.96
		DIV1_5	15.8367	20.84	18.9733	22.3733	24.0467	23.8833	18.9567	21.1233	18.98	17.85
		DIV3_1	16.7267	21.0433	19.7667	21.7833	24.5133	23.2533	19.4033	20.0767	19.2733	17.9933
		DIV3_2	16.8	21.11	19.8233	21.9133	24.415	23.24	19.555	20.305	19.515	17.9833
		DIV3_3	17.0067	21.585	19.86	22.11	24.6767	23.6833	19.8033	20.6	19.6733	18.2767
		DIV3_4	17.2167	21.805	20.1733	22.56	25.0933	23.94	20	21.06	19.8267	18.5967
		DIV3_5	16.3767	20.9533	19.56	21.6667	24.62	23.09	19.605	20.25	19.2833	18.135
		DIV5_1	16.9867	21.81	19.8567	22.3133	24.815	23.5833	20.2867	21.4533	19.5567	18.18
		DIV5_2	16.865	21.2633	19.39	21.6667	24.6167	23.2467	19.9033	20.99	19.11	17.7633
		DIV5_3	16.4833	21.0733	19.0833	21.4733	24.32	22.88	19.82	20.6633	19.0467	17.57
		DIV5_4	16.9733	21.54	19.6367	21.7133	24.78	23.2633	20.37	20.8967	18.8833	18.1733
		DIV5_5	16.49	21.47	19.5767	21.78	24.67	23.3733	20.3833	20.91	19.1467	17.91
		DIV7_1	16.903	21.5291	18.7937	21.6976	24.3267	23.157	19.814	20.1816	19.0088	17.8461
		DIV7_2	16.7316	21.1402	18.8212	21.6324	24.0349	23.0938	19.7906	19.762	18.9896	17.6627
		DIV7_3	16.925	21.4134	19.7525	21.6579	24.6851	23.7718	20.1405	21.0929	19.0645	18.0346
		DIV7_4	16.7934	21.5809	19.83	21.7163	24.4888	23.4998	19.9251	21.1306	19.1066	18.2343
		DIV7_5	16.8526	21.4595	19.0638	21.77	24.3252	23.3497	20.2139	20.4848	19.228	17.9564
	2-Cq Values	Sample	ACTB	HSP60	GAPDH	SDHA	TBP	MRPL10	RPS26	PGK1	RPL13A	PPIA
		DIV1_1	1.72864e-05	5.13428e-07	1.72298e-06	1.46425e-07	5.42175e-08	6.11389e-08	1.76733e-06	4.12243e-07	1.97461e-06	4.29176e-06
		DIV1_2	2.87383e-05	9.62529e-07	2.068e-06	2.96595e-07	7.72084e-08	9.61592e-08	2.68496e-06	6.94912e-07	3.54283e-06	7.7359e-06
		DIV1_3	2.04624e-05	6.66604e-07	1.792e-06	2.18631e-07	6.58306e-08	7.49238e-08	2.1608e-06	5.42703e-07	3.1563e-06	5.26549e-06
		DIV1_4	1.17525e-05	3.43465e-07	1.02449e-06	1.30149e-07	3.8783e-08	4.16628e-08	1.28482e-06	2.41747e-07	1.73496e-06	3.92194e-06
		DIV1_5	1.70879e-05	5.32764e-07	1.94293e-06	1.84058e-07	5.77075e-08	6.4625e-08	1.96551e-06	4.37767e-07	1.93397e-06	4.23267e-06
		DIV3_1	9.22086e-06	4.62728e-07	1.12109e-06	2.77053e-07	4.17591e-08	1.00011e-07	1.44216e-06	9.04318e-07	1.57815e-06	3.83237e-06
		DIV3_2	8.76387e-06	4.41832e-07	1.07791e-06	2.5318e-07	4.47046e-08	1.0094e-07	1.29825e-06	7.71944e-07	1.33475e-06	3.85902e-06
		DIV3_3	7.59422e-06	3.17883e-07	1.05086e-06	2.20916e-07	3.72892e-08	7.42346e-08	1.09296e-06	6.2919e-07	1.19601e-06	3.14902e-06
		DIV3_4	6.56549e-06	2.72924e-07	8.4571e-07	1.6172e-07	2.79353e-08	6.21358e-08	9.53674e-07	4.57413e-07	1.07542e-06	2.52258e-06
		DIV3_5	1.17525e-05	4.92514e-07	1.29376e-06	3.00389e-07	3.8783e-08	1.12e-07	1.25403e-06	8.01941e-07	1.56725e-06	3.47393e-06
		DIV5_1	7.70023e-06	2.71979e-07	1.05329e-06	1.91875e-07	3.38798e-08	7.95627e-08	7.81816e-07	3.4826e-07	1.29675e-06	3.36724e-06
		DIV5_2	8.37778e-06	3.97282e-07	1.45555e-06	3.00389e-07	3.88727e-08	1.00475e-07	1.01976e-06	4.80154e-07	1.76733e-06	4.49473e-06
		DIV5_3	1.0915e-05	4.53205e-07	1.8003e-06	3.43465e-07	4.77475e-08	1.29549e-07	1.0804e-06	6.02167e-07	1.84664e-06	5.13929e-06
		DIV5_4	7.77173e-06	3.27955e-07	1.2268e-06	2.90827e-07	3.47118e-08	9.93205e-08	7.37936e-07	5.12244e-07	2.068e-06	3.38284e-06
		DIV5_5	1.08646e-05	3.4426e-07	1.2789e-06	2.77694e-07	3.74619e-08	9.20292e-08	7.31148e-07	5.07531e-07	1.72298e-06	4.06025e-06
		DIV7_1	8.15979e-06	3.30452e-07	2.20054e-06	2.94017e-07	4.75252e-08	1.06915e-07	1.08489e-06	8.40904e-07	1.89577e-06	4.24427e-06
		DIV7_2	9.18924e-06	4.3267e-07	2.15896e-06	3.07619e-07	5.81796e-08	1.11708e-07	1.10265e-06	1.12469e-06	1.92113e-06	4.81939e-06
		DIV7_3	8.03646e-06	3.58044e-07	1.13215e-06	3.02213e-07	3.70716e-08	6.98195e-08	8.65162e-07	4.47107e-07	1.824e-06	3.72417e-06
		DIV7_4	8.80431e-06	3.18795e-07	1.07296e-06	2.90221e-07	4.24754e-08	8.43032e-08	1.00449e-06	4.35564e-07	1.7715e-06	3.2429e-06
		DIV7_5	8.45017e-06	3.46765e-07	1.82482e-06	2.79635e-07	4.75771e-08	9.35514e-08	8.22242e-07	6.8151e-07	1.62857e-06	3.93163e-06
		Mean	1.13747e-05	4.29404e-07	1.4572e-06	2.53353e-07	4.5486e-08	8.77532e-08	1.25675e-06	5.93716e-07	1.84185e-06	4.13457e-06
		SD	5.37672e-06	1.55831e-07	4.24309e-07	5.99406e-08	1.17024e-08	2.09641e-08	5.04629e-07	2.0856e-07	5.69789e-07	1.0556e-06
		CV%	47.2691	36.2901	29.1181	23.6589	25.7275	23.8899	40.1535	35.1279	30.9358	25.5311
		Gene	CV%	Rank
		SDHA	23.6589	1
		MRPL10	23.8899	2
		PPIA	25.5311	3
		TBP	25.7275	4
		GAPDH	29.1181	5
		RPL13A	30.9358	6
		PGK1	35.1279	7
		HSP60	36.2901	8
		RPS26	40.1535	9
		ACTB	47.2691	10

### Sheet: NormFinder and NF calculation
	NormFinder Results (output of the algorithm in R)						Cq Values	Sample	TBP	PPIA	NF - Normalization Factor
								DIV1_1	24.1367	17.83	20.9833
		> Result$Ordered						DIV1_2	23.6267	16.98	20.3033
		GroupDif GroupSD Stability						DIV1_3	23.8567	17.535	20.6958
		PPIA 0.29 0.13 0.16						DIV1_4	24.62	17.96	21.29
		TBP 0.31 0.10 0.16						DIV1_5	24.0467	17.85	20.9483
		HSP60 0.52 0.12 0.22						DIV3_1	24.5133	17.9933	21.2533
		GAPDH 0.51 0.23 0.24						DIV3_2	24.415	17.9833	21.1992
		RPL13A 0.55 0.18 0.24						DIV3_3	24.6767	18.2767	21.4767
		MRPL10 1.20 0.08 0.34						DIV3_4	25.0933	18.5967	21.845
		ACTB 1.16 0.16 0.37						DIV3_5	24.62	18.135	21.3775
		SDHA 1.22 0.14 0.38						DIV5_1	24.815	18.18	21.4975
		RPS26 0.97 0.15 0.39						DIV5_2	24.6167	17.7633	21.19
		PGK1 1.13 0.24 0.44						DIV5_3	24.32	17.57	20.945
		> Result$PairOfGenes						DIV5_4	24.78	18.1733	21.4767
		Gene1 Gene2 Stability						DIV5_5	24.67	17.91	21.29
		1 HSP60 GAPDH 0.15						DIV7_1	24.3267	17.8461	21.0864
		2 HSP60 TBP 0.16						DIV7_2	24.0349	17.6627	20.8488
		3 HSP60 RPL13A 0.19						DIV7_3	24.6851	18.0346	21.3599
		4 HSP60 PPIA 0.14						DIV7_4	24.4888	18.2343	21.3615
		5 GAPDH TBP 0.18						DIV7_5	24.3252	17.9564	21.1408
		6 GAPDH RPL13A 0.22
		7 GAPDH PPIA 0.18
		8 TBP RPL13A 0.18
		9 TBP PPIA 0.11		best reference genes
		10 RPL13A PPIA 0.18

### Sheet: Differential expression
		Sample	Dhh Cq	NF	dCq	2^-dCq	2^-ddCq (DIV1 calib)		Sample	MPZ Cq	NF	dCq	2^-dCq	2^-ddCq (DIV1 calib)		Sample	Krox20 Cq	NF	dCq	2^-dCq	2^-ddCq (DIV1 calib)			Sample	Cad19 Cq	NF	dCq	2^-dCq	2^-ddCq (DIV1 calib)
		DIV1_1	25.7	20.9833	4.71667	0.0380314	0.942063		DIV1_1	22.7333	20.9833	1.75	0.297302	0.999503		DIV1_1	25.36	20.9833	4.37667	0.0481384	1.19086			DIV1_1	21.025	20.9833	0.0416667	0.971532	1.13179
		DIV1_2	24.6	20.3033	4.29667	0.0508832	1.26041		DIV1_2	21.9267	20.3033	1.62333	0.324585	1.09123		DIV1_2	24.7133	20.3033	4.41	0.047039	1.16367			DIV1_2	20.8733	20.3033	0.57	0.673617	0.784735
		DIV1_3	24.8467	20.6958	4.15083	0.0562956	1.39448		DIV1_3	22.58	20.6958	1.88417	0.2709	0.910743		DIV1_3	25.0967	20.6958	4.40083	0.0473388	1.17108			DIV1_3	20.74	20.6958	0.0441667	0.96985	1.12983
		DIV1_4	26.74	21.29	5.45	0.0228763	0.566663		DIV1_4	23.0033	21.29	1.71333	0.304955	1.02523		DIV1_4	26.7067	21.29	5.41667	0.023411	0.57915			DIV1_4	21.67	21.29	0.38	0.768438	0.895197
		DIV1_5	25.8367	20.9483	4.88833	0.0337649	0.836379		DIV1_5	22.7367	20.9483	1.78833	0.289506	0.973296		DIV1_5	25.7367	20.9483	4.78833	0.0361883	0.895238			DIV1_5	21.0867	20.9483	0.138333	0.908568	1.05844
		DIV3_1	22.02	21.2533	0.766667	0.587774	14.5596		DIV3_1	19.515	21.2533	-1.73833	3.33649	11.217		DIV3_1	24.88	21.2533	3.62667	0.0809589	2.00279			DIV3_1	20.2967	21.2533	-0.956667	1.94082	2.26097
		DIV3_2	22.34	21.1992	1.14083	0.453498	11.2335		DIV3_2	19.29	21.1992	-1.90917	3.75592	12.6271		DIV3_2	24.8867	21.1992	3.6875	0.0776161	1.92009			DIV3_2	20.4833	21.1992	-0.715833	1.64243	1.91336
		DIV3_3	22.24	21.4767	0.763333	0.589134	14.5932		DIV3_3	19.79	21.4767	-1.68667	3.21912	10.8224		DIV3_3	25.27	21.4767	3.79333	0.0721262	1.78428			DIV3_3	20.6967	21.4767	-0.78	1.71713	2.00038
		DIV3_4	23.2833	21.845	1.43833	0.368993	9.14022		DIV3_4	20.1	21.845	-1.745	3.35195	11.269		DIV3_4	25.9367	21.845	4.09167	0.0586524	1.45096			DIV3_4	21.19	21.845	-0.655	1.57462	1.83436
		DIV3_5	21.6867	21.3775	0.309167	0.807108	19.9926		DIV3_5	19.15	21.3775	-2.2275	4.68322	15.7446		DIV3_5	24.8567	21.3775	3.47917	0.089674	2.21838			DIV3_5	19.9233	21.3775	-1.45417	2.73998	3.19196
		DIV5_1	23.1267	21.4975	1.62917	0.323275	8.00774		DIV5_1	19.63	21.4975	-1.8675	3.649	12.2676		DIV5_1	25.1933	21.4975	3.69583	0.0771691	1.90903			DIV5_1	20.1933	21.4975	-1.30417	2.46941	2.87676
		DIV5_2	22.4933	21.19	1.30333	0.405189	10.0368		DIV5_2	19.0833	21.19	-2.10667	4.30695	14.4796		DIV5_2	25.22	21.19	4.03	0.0612138	1.51433			DIV5_2	19.9967	21.19	-1.19333	2.2868	2.66403
		DIV5_3	21.7	20.945	0.755	0.592546	14.6778		DIV5_3	18.5333	20.945	-2.41167	5.32089	17.8884		DIV5_3	24.7567	20.945	3.81167	0.0712154	1.76175			DIV5_3	19.7067	20.945	-1.23833	2.35926	2.74843
		DIV5_4	22.4433	21.4767	0.966667	0.511687	12.6748		DIV5_4	19.4733	21.4767	-2.00333	4.00925	13.4788		DIV5_4	25.3767	21.4767	3.9	0.0669858	1.65712			DIV5_4	20.4	21.4767	-1.07667	2.10916	2.45708
		DIV5_5	22.2433	21.29	0.953333	0.516438	12.7925		DIV5_5	19.2067	21.29	-2.08333	4.23785	14.2473		DIV5_5	24.8967	21.29	3.60667	0.082089	2.03075			DIV5_5	19.8433	21.29	-1.44667	2.72578	3.17541
		DIV7_1	22.4883	21.0864	1.40193	0.378422	9.37378		DIV7_1	18.987	21.0864	-2.09939	4.28528	14.4068		DIV7_1	23.5639	21.0864	2.47747	0.179559	4.44199			DIV7_1	20.6967	21.0864	-0.389724	1.31014	1.52626
		DIV7_2	22.5834	20.8488	1.73463	0.300486	7.44325		DIV7_2	18.8034	20.8488	-2.04537	4.12779	13.8773		DIV7_2	23.2549	20.8488	2.40612	0.188663	4.66721			DIV7_2	20.055	20.8488	-0.793814	1.73365	2.01963
		DIV7_3	22.493	21.3599	1.13313	0.455925	11.2936		DIV7_3	18.6398	21.3599	-2.72005	6.58895	22.1515		DIV7_3	23.9939	21.3599	2.63402	0.161094	3.98521			DIV7_3	20.4733	21.3599	-0.886547	1.84875	2.15371
		DIV7_4	22.5884	21.3615	1.22682	0.427258	10.5835		DIV7_4	18.8208	21.3615	-2.54069	5.81868	19.5619		DIV7_4	24.5572	21.3615	3.19568	0.109145	2.70007			DIV7_4	20.3667	21.3615	-0.994873	1.9929	2.32165
		DIV7_5	22.4117	21.1408	1.27088	0.414407	10.2651		DIV7_5	18.8102	21.1408	-2.33056	5.02999	16.9104		DIV7_5	24.1679	21.1408	3.02706	0.122677	3.03482			DIV7_5	20.1533	21.1408	-0.987465	1.9827	2.30976
		Sample	Cnp Cq	NF	dCq	2^-dCq	2^-ddCq (DIV1 calib)		Sample	Plp Cq	NF	dCq	2^-dCq	2^-ddCq (DIV1 calib)		Sample	Mbp Cq	NF	dCq	2^-dCq	2^-ddCq (DIV1 calib)			Sample	Ap2a Cq	NF	dCq	2^-dCq	2^-ddCq (DIV1 calib)
		DIV1_1	24.305	20.9833	3.32167	0.100018	1.09685		DIV1_1	22.1967	20.9833	1.21333	0.431271	1.01653		DIV1_1	21.2367	20.9833	0.253333	0.838956	1.13383			DIV1_1	22.4333	20.9833	1.45	0.366021	0.972109
		DIV1_2	23.6933	20.3033	3.39	0.0953912	1.04611		DIV1_2	21.6467	20.3033	1.34333	0.394109	0.928937		DIV1_2	20.8833	20.3033	0.58	0.668964	0.904091			DIV1_2	21.87	20.3033	1.56667	0.337587	0.896592
		DIV1_3	23.9633	20.6958	3.2675	0.103845	1.13882		DIV1_3	21.925	20.6958	1.22917	0.426564	1.00543		DIV1_3	20.915	20.6958	0.219167	0.859062	1.161			DIV1_3	22.0767	20.6958	1.38083	0.383997	1.01985
		DIV1_4	24.9533	21.29	3.66333	0.0789272	0.865559		DIV1_4	22.5733	21.29	1.28333	0.410845	0.968385		DIV1_4	21.8967	21.29	0.606667	0.656712	0.887533			DIV1_4	22.49	21.29	1.2	0.435275	1.15604
		DIV1_5	24.6333	20.9483	3.685	0.0777507	0.852657		DIV1_5	22.0733	20.9483	1.125	0.458502	1.08071		DIV1_5	21.5133	20.9483	0.565	0.675955	0.91354			DIV1_5	22.4233	20.9483	1.475	0.359733	0.955409
		DIV3_1	21.645	21.2533	0.391667	0.762249	8.35923		DIV3_1	19.6167	21.2533	-1.63667	3.10947	7.32918		DIV3_1	20.6767	21.2533	-0.576667	1.4914	2.0156			DIV3_1	22.54	21.2533	1.28667	0.409897	1.08864
		DIV3_2	21.8833	21.1992	0.684167	0.622365	6.8252		DIV3_2	19.7167	21.1992	-1.4825	2.79433	6.58638		DIV3_2	20.8633	21.1992	-0.335833	1.26211	1.70571			DIV3_2	22.63	21.1992	1.43083	0.370917	0.98511
		DIV3_3	22.2633	21.4767	0.786667	0.579682	6.35711		DIV3_3	19.7267	21.4767	-1.75	3.36359	7.92816		DIV3_3	20.74	21.4767	-0.736667	1.66632	2.252			DIV3_3	22.8	21.4767	1.32333	0.399611	1.06132
		DIV3_4	22.6633	21.845	0.818333	0.567097	6.21909		DIV3_4	20.54	21.845	-1.305	2.47084	5.8239		DIV3_4	21.6467	21.845	-0.198333	1.14737	1.55065			DIV3_4	23.4567	21.845	1.61167	0.32722	0.869058
		DIV3_5	21.68	21.3775	0.3025	0.810846	8.89218		DIV3_5	19.3267	21.3775	-2.05083	4.14345	9.76635		DIV3_5	20.6867	21.3775	-0.690833	1.61422	2.18158			DIV3_5	22.23	21.3775	0.8525	0.553824	1.47089
		DIV5_1	22.1767	21.4975	0.679167	0.624526	6.84889		DIV5_1	20.4533	21.4975	-1.04417	2.06217	4.86066		DIV5_1	20.4767	21.4975	-1.02083	2.02909	2.74227			DIV5_1	23.07	21.4975	1.5725	0.336225	0.892974
		DIV5_2	21.8733	21.19	0.683333	0.622725	6.82914		DIV5_2	20.04	21.19	-1.15	2.21914	5.23063		DIV5_2	20.1167	21.19	-1.07333	2.10429	2.8439			DIV5_2	23.17	21.19	1.98	0.25349	0.673239
		DIV5_3	20.9533	20.945	0.00833333	0.99424	10.9034		DIV5_3	19.5933	20.945	-1.35167	2.55207	6.01536		DIV5_3	19.56	20.945	-1.385	2.61172	3.52969			DIV5_3	22.8467	20.945	1.90167	0.267634	0.710804
		DIV5_4	21.8333	21.4767	0.356667	0.780967	8.56451		DIV5_4	20.285	21.4767	-1.19167	2.28416	5.3839		DIV5_4	20.71	21.4767	-0.766667	1.70133	2.29932			DIV5_4	22.87	21.4767	1.39333	0.380684	1.01105
		DIV5_5	21.73	21.29	0.44	0.737135	8.08382		DIV5_5	20.0433	21.29	-1.24667	2.37293	5.59312		DIV5_5	20.56	21.29	-0.73	1.65864	2.24162			DIV5_5	22.545	21.29	1.255	0.418994	1.1128
		DIV7_1	21.9588	21.0864	0.872392	0.54624	5.99037		DIV7_1	19.9549	21.0864	-1.13145	2.19078	5.16379		DIV7_1	20.192	21.0864	-0.894426	1.85887	2.51223			DIV7_1	23.58	21.0864	2.49361	0.177562	0.471582
		DIV7_2	21.561	20.8488	0.712219	0.61038	6.69377		DIV7_2	19.6789	20.8488	-1.16995	2.25004	5.30346		DIV7_2	19.6365	20.8488	-1.21236	2.31716	3.13159			DIV7_2	23.5433	20.8488	2.69452	0.154479	0.410277
		DIV7_3	21.4128	21.3599	0.0529064	0.963992	10.5717		DIV7_3	19.8437	21.3599	-1.51619	2.86035	6.74199		DIV7_3	19.8967	21.3599	-1.4632	2.7572	3.7263			DIV7_3	23.5333	21.3599	2.17345	0.221679	0.588754
		DIV7_4	21.7594	21.3615	0.397883	0.758971	8.32329		DIV7_4	19.7182	21.3615	-1.64332	3.12385	7.36308		DIV7_4	20.6201	21.3615	-0.741409	1.67181	2.25941			DIV7_4	23.33	21.3615	1.96846	0.255526	0.678645
		DIV7_5	21.7535	21.1408	0.61275	0.653949	7.17156		DIV7_5	19.6158	21.1408	-1.52503	2.87793	6.78344		DIV7_5	20.6794	21.1408	-0.461374	1.37685	1.86079			DIV7_5	23.2033	21.1408	2.06253	0.239395	0.635805
